# Fecal virome transfer improves proliferation of commensal gut *Akkermansia muciniphila* and unexpectedly enhances the fertility rate in laboratory mice

**DOI:** 10.1101/2022.06.30.498243

**Authors:** Torben Sølbeck Rasmussen, Caroline M. Junker Mentzel, Malene Refslund Danielsen, Rasmus Riemer Jakobsen, Line Sidsel Fisker Zachariassen, Josue Leonardo Castro Mejia, Lars Hestbjerg Hansen, Axel Kornerup Hansen, Dennis Sandris Nielsen

## Abstract

Probiotics have been suggested as nutritional supplements to improve gastrointestinal health. However, the probiotics marketed today only colonize the densely populated gut to a limited extent. Bacteriophages comprise the majority of viruses in the human gut virome and there are strong indications that they play important roles in shaping the gut microbiome (GM). Here we investigate the use of fecal virome transplantation (FVT) as a mean to alter GM composition to lead the way for persistent colonization of two types of probiotics: *Lacticaseibacillus rhamnosus* GG (LGG) representing a well-established probiotic and *Akkermansia muciniphila* (AKM) representing a putative next-generation probiotic. Male and female C57BL/6NTac mice were cohoused in pairs at 4 weeks of age and received the following treatment by oral gavage at week 5 and 6: AKM+FVT, probiotic sham (Pro-sham)+FVT, LGG+Saline, AKM+Saline, and control (Pro-sham+Saline). The FVT originated from donor mice with high relative abundance of *A. muciniphila*. All animals were terminated at age 9 weeks. The FVT treatment did not increase the relative abundance of the administered LGG or AKM in the recipient mice. Instead FVT significantly (p<0.05) increased the abundance of naturally occurring *A. muciniphila* compared to the control. This highlights the potential of stimulating the commensal “probiotics” that already are permanent members of the gut. Being co-housed male and female, a fraction of the female mice became pregnant. Unexpectedly, the FVT treated mice were found to have a significantly (p<0.05) higher fertility rate independent of probiotic administration. These preliminary observations urge for follow-up studies investigating GM/fertility interactions.
