## Supplemental tables for "Fecal virome transfer improves proliferation of commensal gut *Akkermansia muciniphila* and unexpectedly enhances the fertility rate in laboratory mice"

### Sheet: Table S1
Table S1 - VLP/mL count of FVT donor virome at intervention
VLP/mL Quantification
SYBR gold	20x
Virome volume on filter disc (µL)	10
Filter area	284000000
Picture Area	3250
Pictures pr. filter area	87384.6
Volume transferred to each mouse (µL)	150
Image ID	Paticles/VLPs count on image
5	97
8	83
14	152
16	79
18	95
19	105
20	111
22	363
26	62
29	77
	122.4
Expected VLP/mL in Final-FVT-Mix virome	5.34794e+09
Expected VLP count transferred to each mouse	8.02191e+08

### Sheet: Table S2
Table S2 - Standard curve data of qPCR targeting AKM and LGG
	Fluor	Efficiency %	Slope	Y-Intercept	R^2
AKM-Baseline:After intervention	SYBR	101.461	-3.28741	46.981	0.979817
AKM-After intervention: Termination	SYBR	90.3937	-3.57586	46.946	0.99614
AKM-Termination	SYBR	92.1605	-3.5253	49.4549	0.999487
LGG-Baseline:After intervention	SYBR	119.284	-2.9325	44.0683	0.984869
LGG-After intervention: Termination	SYBR	135.403	-2.68953	41.7229	0.9808
LGG-Termination	SYBR	99.396	-3.33649	47.287	0.998903

### Sheet: Table S3
Table S3 - Overview of samples treated with Centriprep 30 kDa or 50 kDa filters
Sample (mouseID - sampling timepoint)	Sample_time_point	Treatment	CageNr	Sex	CentriPrep filter size (kDa)
46B	After intervention	Pro-sham_Saline	17	Female	30
47B	After intervention	Pro-sham_FVT	18	Male	30
48B	After intervention	LGG_FVT	22	Female	30
1B	After intervention	AKM_Saline	13	Male	50
2B	After intervention	AKM_Saline	19	Female	50
3B	After intervention	AKM_Saline	1	Male	50
4B	After intervention	AKM_Saline	7	Female	50
5B	After intervention	LGG_FVT	16	Male	50
6B	After intervention	LGG_Saline	2	Female	50
7B	After intervention	LGG_FVT	4	Male	50
8B	After intervention	AKM_FVT	21	Female	50
9B	After intervention	AKM_Saline	19	Male	50
10B	After intervention	AKM_Saline	1	Female	50
11B	After intervention	AKM_FVT	3	Male	50
13B	After intervention	AKM_FVT	15	Male	50
14B	After intervention	Pro-sham_FVT	24	Female	50
15B	After intervention	LGG_Saline	20	Male	50
16B	After intervention	Pro-sham_Saline	5	Female	50
17B	After intervention	Pro-sham_FVT	6	Male	50
18B	After intervention	AKM_Saline	13	Female	50
19B	After intervention	LGG_Saline	8	Male	50
20B	After intervention	Pro-sham_Saline	11	Female	50
21B	After intervention	AKM_FVT	9	Male	50
22B	After intervention	Pro-sham_FVT	12	Female	50
23B	After intervention	Pro-sham_Saline	11	Male	50
24B	After intervention	LGG_FVT	16	Female	50
25B	After intervention	LGG_FVT	22	Male	50
26B	After intervention	AKM_FVT	3	Female	50
27B	After intervention	LGG_Saline	14	Male	50
28B	After intervention	AKM_FVT	15	Female	50
29B	After intervention	AKM_FVT	21	Male	50
30B	After intervention	Pro-sham_FVT	18	Female	50
31B	After intervention	Pro-sham_Saline	17	Male	50
32B	After intervention	LGG_FVT	4	Female	50
33B	After intervention	AKM_Saline	7	Male	50
34B	After intervention	LGG_Saline	14	Female	50
35B	After intervention	Pro-sham_FVT	24	Male	50
36B	After intervention	LGG_Saline	8	Female	50
37B	After intervention	Pro-sham_Saline	5	Male	50
38B	After intervention	LGG_FVT	10	Female	50
39B	After intervention	Pro-sham_Saline	23	Male	50
40B	After intervention	LGG_Saline	20	Female	50
41B	After intervention	LGG_Saline	2	Male	50
42B	After intervention	Pro-sham_Saline	23	Female	50
43B	After intervention	LGG_FVT	10	Male	50
44B	After intervention	Pro-sham_FVT	6	Female	50
45B	After intervention	Pro-sham_FVT	12	Male	50
12B	After intervention	AKM_FVT	9	Female	Dead at this timepoint
1A	Baseline	AKM_Saline	13	Male	30
2A	Baseline	AKM_Saline	19	Female	30
3A	Baseline	AKM_Saline	1	Male	30
4A	Baseline	AKM_Saline	7	Female	30
5A	Baseline	LGG_FVT	16	Male	30
6A	Baseline	LGG_Saline	2	Female	30
7A	Baseline	LGG_FVT	4	Male	30
8A	Baseline	AKM_FVT	21	Female	30
9A	Baseline	AKM_Saline	19	Male	30
10A	Baseline	AKM_Saline	1	Female	30
11A	Baseline	AKM_FVT	3	Male	30
12A	Baseline	AKM_FVT	9	Female	30
14A	Baseline	Pro-sham_FVT	24	Female	30
17A	Baseline	Pro-sham_FVT	6	Male	30
18A	Baseline	AKM_Saline	13	Female	30
19A	Baseline	LGG_Saline	8	Male	30
23A	Baseline	Pro-sham_Saline	11	Male	30
24A	Baseline	LGG_FVT	16	Female	30
25A	Baseline	LGG_FVT	22	Male	30
26A	Baseline	AKM_FVT	3	Female	30
27A	Baseline	LGG_Saline	14	Male	30
28A	Baseline	AKM_FVT	15	Female	30
29A	Baseline	AKM_FVT	21	Male	30
30A	Baseline	Pro-sham_FVT	18	Female	30
31A	Baseline	Pro-sham_Saline	17	Male	30
32A	Baseline	LGG_FVT	4	Female	30
33A	Baseline	AKM_Saline	7	Male	30
34A	Baseline	LGG_Saline	14	Female	30
35A	Baseline	Pro-sham_FVT	24	Male	30
36A	Baseline	LGG_Saline	8	Female	30
37A	Baseline	Pro-sham_Saline	5	Male	30
38A	Baseline	LGG_FVT	10	Female	30
39A	Baseline	Pro-sham_Saline	23	Male	30
40A	Baseline	LGG_Saline	20	Female	30
41A	Baseline	LGG_Saline	2	Male	30
42A	Baseline	Pro-sham_Saline	23	Female	30
43A	Baseline	LGG_FVT	10	Male	30
44A	Baseline	Pro-sham_FVT	6	Female	30
45A	Baseline	Pro-sham_FVT	12	Male	30
13A	Baseline	AKM_FVT	15	Male	50
15A	Baseline	LGG_Saline	20	Male	50
16A	Baseline	Pro-sham_Saline	5	Female	50
20A	Baseline	Pro-sham_Saline	11	Female	50
21A	Baseline	AKM_FVT	9	Male	50
22A	Baseline	Pro-sham_FVT	12	Female	50
46A	Baseline	Pro-sham_Saline	17	Female	50
47A	Baseline	Pro-sham_FVT	18	Male	50
48A	Baseline	LGG_FVT	22	Female	50
1C	Termination	AKM_Saline	13	Male	30
2C	Termination	AKM_Saline	19	Female	30
3C	Termination	AKM_Saline	1	Male	30
4C	Termination	AKM_Saline	7	Female	30
5C	Termination	LGG_FVT	16	Male	30
6C	Termination	LGG_Saline	2	Female	30
8C	Termination	AKM_FVT	21	Female	30
9C	Termination	AKM_Saline	19	Male	30
10C	Termination	AKM_Saline	1	Female	30
11C	Termination	AKM_FVT	3	Male	30
13C	Termination	AKM_FVT	15	Male	30
14C	Termination	Pro-sham_FVT	24	Female	30
15C	Termination	LGG_Saline	20	Male	30
16C	Termination	Pro-sham_Saline	5	Female	30
17C	Termination	Pro-sham_FVT	6	Male	30
18C	Termination	AKM_Saline	13	Female	30
19C	Termination	LGG_Saline	8	Male	30
20C	Termination	Pro-sham_Saline	11	Female	30
21C	Termination	AKM_FVT	9	Male	50
22C	Termination	Pro-sham_FVT	12	Female	50
23C	Termination	Pro-sham_Saline	11	Male	50
24C	Termination	LGG_FVT	16	Female	50
25C	Termination	LGG_FVT	22	Male	50
26C	Termination	AKM_FVT	3	Female	50
27C	Termination	LGG_Saline	14	Male	50
28C	Termination	AKM_FVT	15	Female	50
29C	Termination	AKM_FVT	21	Male	50
30C	Termination	Pro-sham_FVT	18	Female	50
31C	Termination	Pro-sham_Saline	17	Male	50
32C	Termination	LGG_FVT	4	Female	50
33C	Termination	AKM_Saline	7	Male	50
34C	Termination	LGG_Saline	14	Female	50
35C	Termination	Pro-sham_FVT	24	Male	50
36C	Termination	LGG_Saline	8	Female	50
37C	Termination	Pro-sham_Saline	5	Male	50
38C	Termination	LGG_FVT	10	Female	50
39C	Termination	Pro-sham_Saline	23	Male	50
40C	Termination	LGG_Saline	20	Female	50
41C	Termination	LGG_Saline	2	Male	50
42C	Termination	Pro-sham_Saline	23	Female	50
43C	Termination	LGG_FVT	10	Male	50
44C	Termination	Pro-sham_FVT	6	Female	50
45C	Termination	Pro-sham_FVT	12	Male	50
46C	Termination	Pro-sham_Saline	17	Female	50
47C	Termination	Pro-sham_FVT	18	Male	50
48C	Termination	LGG_FVT	22	Female	50
7C	Termination	LGG_FVT	4	Male	50
12C	Termination	AKM_FVT	9	Female	Dead at this timepoint
